# A population-level invasion by transposable elements triggers genome expansion in a fungal pathogen

**DOI:** 10.1101/2020.02.11.944652

**Authors:** Ursula Oggenfuss, Thomas Badet, Thomas Wicker, Fanny E. Hartmann, Nikhil K. Singh, Leen N. Abraham, Petteri Karisto, Tiziana Vonlanthen, Christopher C. Mundt, Bruce A. McDonald, Daniel Croll

**Affiliations:** Laboratory of Evolutionary Genetics, Institute of Biology, University of Neuchâtel, 2000 Neuchâtel, Switzerland; Institute for Plant and Microbial Biology, University of Zurich, Zurich, Switzerland; Ecologie Systématique Evolution, Bâtiment 360, Univ. Paris-Sud, AgroParisTech, CNRS, Université Paris-Saclay, 91400 Orsay, France; Plant Pathology, Institute of Integrative Biology, ETH Zurich, Zurich, Switzerland; Department of Botany and Plant Pathology, Oregon State University, Corvallis, OR 97331-2902, USA; Department of Evolutionary Biology and Environmental Studies, University of Zurich, Zurich, Switzerland

## Abstract

Genome evolution is driven by the activity of transposable elements (TEs). The spread of TEs can have deleterious effects including the destabilization of genome integrity and expansions. However, the precise triggers of genome expansions remain poorly understood because genome size evolution is typically investigated only among deeply divergent lineages. Here, we use a large population genomics dataset of 284 individuals from populations across the globe of *Zymoseptoria tritici*, a major fungal wheat pathogen. We built a robust map of genome-wide TE insertions and deletions to track a total of 2,456 polymorphic loci within the species. We show that purifying selection substantially depressed TE frequencies in most populations but some rare TEs have recently risen in frequency and likely confer benefits. We found that specific TE families have undergone a substantial genome-wide expansion from the pathogen’s center of origin to more recently founded populations. The most dramatic increase in TE insertions occurred between a pair of North American populations collected in the same field at an interval of 25 years. We find that both genome-wide counts of TE insertions and genome size have increased with colonization bottlenecks. Hence, the demographic history likely played a major role in shaping genome evolution within the species. We show that both the activation of specific TEs and relaxed purifying selection underpin this incipient expansion of the genome. Our study establishes a model to recapitulate TE-driven genome evolution over deeper evolutionary timescales.
