## Supplementary material for "A population-level invasion by transposable elements triggers genome expansion in a fungal pathogen": F2-Suppl4

### Sheet: Sheet1
TE_type	chr	start	end	type	confirmation	isolate (pangenome name)	isolate (illumina name)
RLG_Sol_chr14_642345_642750_nonref	chr14	642345	642750	RLG_Sol	confirmed	1A5	CH99_SW5
RLG_Luna_chr2_1904735_1905141_nonref	chr2	1904735	1905141	RLG_Luna	confirmed	1A5	CH99_SW5
RLG_Luna_chr4_971893_972299_nonref	chr4	971893	972299	RLG_Luna	confirmed	1A5	CH99_SW5
RLG_Sol_chr7_2534724_2535129_nonref	chr7	2534724	2535129	RLG_Sol	confirmed	1A5	CH99_SW5
DHH_Ada_chr1_2154401_2154810_nonref	chr1	2154401	2154810	DHH_Ada	confirmed	1E4	CH99_SW39
RLX-TRIM_Jari_chr18_558344_563087_nonref	chr18	558344	563087	RLX-TRIM_Jari	confirmed	1E4	CH99_SW39
RLG_Sol_chr20_286824_287229_nonref	chr20	286824	287229	RLG_Sol	confirmed	3D1	CH99_3D1
RLG_Sol_chr11_1296480_1296885_nonref	chr11	1296480	1296885	RLG_Sol	confirmed	Aus01_1H8	AUS01_1H8
RLG_Sol_chr20_229763_230168_nonref	chr20	229763	230168	RLG_Sol	confirmed	Aus01_1H8	AUS01_1H8
RLG_Sol_chr21_211651_212056_nonref	chr21	211651	212056	RLG_Sol	confirmed	Aus01_1H8	AUS01_1H8
RLG_Sol_chr3_1353647_1354052_nonref	chr3	1353647	1354052	RLG_Sol	confirmed	Aus01_1H8	AUS01_1H8
RLC_Deimos_chr6_2280631_2281037_nonref	chr6	2280631	2281037	RLC_Deimos	confirmed	Aus01_1H8	AUS01_1H8
RLG_Sol_chr7_1267185_1267590_nonref	chr7	1267185	1267590	RLG_Sol	confirmed	Aus01_1H8	AUS01_1H8
RLG_Sol_chr7_1283520_1283925_nonref	chr7	1283520	1283925	RLG_Sol	confirmed	Aus01_1H8	AUS01_1H8
RLC_Deimos_chr7_1586070_1586476_nonref	chr7	1586070	1586476	RLC_Deimos	confirmed	Aus01_1H8	AUS01_1H8
RLG_Sol_chr8_1799241_1799646_nonref	chr8	1799241	1799646	RLG_Sol	confirmed	Aus01_1H8	AUS01_1H8
RLG_Sol_chr9_452281_452686_nonref	chr9	452281	452686	RLG_Sol	confirmed	Aus01_1H8	AUS01_1H8
RLG_Sol_chr3_2808150_2808555_nonref	chr3	2808150	2808555	RLG_Sol	confirmed	1A5	CH99_SW5
RLG_Sol_chr20_315477_315882_nonref	chr20	315477	315882	RLG_Sol	confirmed	3D1	CH99_3D1
RLG_Luna_chr20_323710_324116_nonref	chr20	323710	324116	RLG_Luna	confirmed	3D7	CH99_3D7
DHH_Ada_chr7_167513_167923_nonref	chr7	167513	167923	DHH_Ada	confirmed	3D7	CH99_3D7
RLG_Sol_chr14_295344_295749_nonref	chr14	295344	295749	RLG_Sol	confirmed	OregS90_a15_4A_10	ORE90Ste_a154A10
RLG_Aurora_chr13_769466_769871_nonref	chr13	769466	769871	RLG_Aurora	not_confirmed	1A5	CH99_SW5
DTX_Kolyma_chr15_68723_69127_nonref	chr15	68723	69127	DTX_Kolyma	not_confirmed	1A5	CH99_SW5
DHH_Ada_chr1_2218297_2218707_nonref	chr1	2218297	2218707	DHH_Ada	not_confirmed	1E4	CH99_SW39
RLG_Aurora_chr1_2468684_2469089_nonref	chr1	2468684	2469089	RLG_Aurora	not_confirmed	1E4	CH99_SW39
RLC_Deimos_chr14_684500_684906_nonref	chr14	684500	684906	RLC_Deimos	not_confirmed	3D1	CH99_3D1
RLG_Aurora_chr15_321136_321541_nonref	chr15	321136	321541	RLG_Aurora	not_confirmed	3D1	CH99_3D1
RLG_Sol_chr14_293016_293421_nonref	chr14	293016	293421	RLG_Sol	not_confirmed	3D7	CH99_3D7
DHH_Ada_chr6_2451802_2452212_nonref	chr6	2451802	2452212	DHH_Ada	not_confirmed	ISY92_Ar4f	ISR92_Ar_4f
RLC_Deimos_chr2_2380349_2380755_nonref	chr2	2380349	2380755	RLC_Deimos	not_confirmed	OregS90_a15_4A_10	ORE90Ste_a154A10
