## Supplementary material for "A population-level invasion by transposable elements triggers genome expansion in a fungal pathogen": F4-Suppl1

### Sheet: Sheet1
TE_locus	hierarchy	chr_TE	start_TE	end_TE	selective_sweep	Fst	Fst_Ore	Fst_CH_ORE_one_pop	Fst_CH	af_AUS01	af_CH16	af_CH99	af_ISR92	af_ORE15	af_ORE90	af_Ore_change	af_CH_change	candidate population	closest_gene	closest_start	closest_end	closest_distance	name_g_down	orient_g_down	chr_g_down	start_g_down	end_g_down	distance_g_down	EffectorP2.0_Classification_gene_downstream	PFAM_gene_downstream	IPR_description_gene_downstream	GOterms_gene_downstream	name_g_up	orient_g_up	chr_g_up	start_g_up	end_g_up	distance_g_up	EffectorP2.0_Classification_gene_upstream	PFAM_gene_upstream	IPR_description_gene_upstream	Goterms_gene_upstream
RLG_Luna_chr12_44889_44895_nonref	RLG	chr12	44889	44895	yes	0.4151	0.3245	0.2261	NA	0.037037	0	0	0	0.53125	0.0178571	0.513393	0	ORE15	Zt09_12_00007	48709	53484	-3815	Zt09_12_00007	-	chr12	48709	53484	-3815	NA	Protein_kinase_domain	Protein_kinase,_ATP_binding_site,_Protein_kinase_domain,_Armadillo-type_fold,_Armadillo-like_helical,_Serine/threonine-protein_kinase,_active_site,_Protein_kinase-like_domain_superfamily	GO_0005524|GO_0004672|GO_0005524|GO_0006468|GO_0004672|GO_0006468	Zt09_12_00006	+	chr12	36854	39105	5785	NA	RTA1_like_protein	RTA-like_protein	GO_0016021
RLG_Mercurius_chr2_392979_396379_refgen	RLG	chr2	392979	396379	yes	0.2114	0.1075	0.1728	0.0107	0	0.047619	0	0	0.375	0.0892857	0.285714	0.047619	ORE15	Zt09_2_00100	399256	399813	-2878	Zt09_2_00100	+	chr2	399256	399813	-2878	NA	NA	NA	NA	Zt09_2_00099	-	chr2	383110	384756	8224	NA	NA	NA	NA
RLC_Deimos_chr1_2099572_2105940_refgen	RLC	chr1	2099572	2105940	yes	0.2045	0.171	0.1073	0.0107	0	0.047619	0	0	0.302083	0	0.302083	0.047619	ORE15	Zt09_1_00695	2098611	2099344	229	Zt09_1_00696	+	chr1	2106225	2107958	-286	NA	Flavin_containing_amine_oxidoreductase	FAD/NAD(P)-binding_domain_superfamily,_Amine_oxidase	GO_0016491|GO_0055114	Zt09_1_00695	-	chr1	2098611	2099344	229	NA	Snare_region_anchored_in_the_vesicle_membrane_C-terminus,_Vesicle_transport_v-SNARE_protein_N-terminus	SNARE,_Vesicle_transport_v-SNARE,_N-terminal_domain_superfamily,_Target_SNARE_coiled-coil_homology_domain,_Vesicle_transport_v-SNARE,_N-terminal	GO_0016020|GO_0016192|GO_0006886|GO_0016020
RLG_Luna_chr9_426091_426097_nonref	RLG	chr9	426091	426097	yes	0.1952	-0.0071	0.2198	NA	0	0	0	0	0.291667	0.285714	0.00595238	0	ORE15	Zt09_9_00113	430125	430877	-4029	Zt09_9_00113	+	chr9	430125	430877	-4029	NA	Protein_of_unknown_function_(DUF1681)	NECAP,_PHear_domain,_PH-like_domain_superfamily	GO_0006897|GO_0016020	Zt09_9_00112	-	chr9	416906	419275	6817	Non-effector	Peptidase_family_M3	Peptidase_M3A/M3B_catalytic_domain,_Neurolysin/Thimet_oligopeptidase,_domain_2	GO_0004222|GO_0006508
RLG_Luna_chr12_758086_764228_refgen	RLG	chr12	758086	764228	yes	0.165	0.0565	0.1581	0.0017	0	0	0.030303	0	0.3125	0.107143	0.205357	-0.030303	ORE15	Zt09_12_00216	754604	756171	1916	Zt09_12_00217	+	chr12	769281	770380	-5054	NA	SUR7/PalI_family	Membrane_protein_SUR7/Rim9-like,_fungi	GO_0005886	Zt09_12_00216	-	chr12	754604	756171	1916	Non-effector	NA	PLC-like_phosphodiesterase,_TIM_beta/alpha-barrel_domain_superfamily	GO_0006629|GO_0008081
RLG_Luna_chr2_1167217_1174016_refgen	RLG	chr2	1167217	1174016	yes	0.1554	-0.0019	0.0689	0.1065	0	0.214286	0	0	0.0104167	0	0.0104167	0.214286	CH16	Zt09_2_00363	1176570	1177946	-2555	Zt09_2_00363	+	chr2	1176570	1177946	-2555	NA	NUDIX_domain	NUDIX_hydrolase_domain,_NUDIX_hydrolase-like_domain_superfamily	GO_0016787	Zt09_2_00362	-	chr2	1159608	1161113	6105	NA	FMN-dependent_dehydrogenase,_Cytochrome_b5-like_Heme/Steroid_binding_domain	Cytochrome_b5,_heme-binding_site,_FMN-dependent_dehydrogenase,_Cytochrome_b5-like_heme/steroid_binding_domain,_Aldolase-type_TIM_barrel,_Cytochrome_b5-like_heme/steroid_binding_domain_superfamily,_FMN_hydroxy_acid_dehydrogenase_domain,_L-mandelate/L-lactate_dehydrogenase,_FMN-binding_domain	GO_0020037|GO_0016491|GO_0003824
RLG_Luna_chr14_472860_472866_nonref	RLG	chr14	472860	472866	yes	0.1104	0.1026	0.054	0.0107	0.037037	0.047619	0	0	0.239583	0.0178571	0.221726	0.047619	ORE15	Zt09_14_00075	475100	476073	-2235	Zt09_14_00075	-	chr14	475100	476073	-2235	NA	NA	NA	NA	Zt09_14_00074	-	chr14	451256	454033	18828	NA	OTT_1508-like_deaminase	OTT_1508-like_deaminase	NA
