## Supplementary material for "A population-level invasion by transposable elements triggers genome expansion in a fungal pathogen": F5-Suppl1

### Sheet: Table S1_isolates
isolate	population	year	coverage	coverage_threshold	used_downstream	accession	bioproject_accession
ORE90Mad_a123B10	ORE90	1990	16.6173	TRUE	yes	SRR11026708	PRJNA596434
ORE90Mad_a123B11	ORE91	1990	46.8662	TRUE	yes	SRR3740303	PRJNA327615
ORE90Mad_a123B12	ORE92	1990	50.0057	TRUE	yes	SRR3740301	PRJNA327615
ORE90Mad_a123B14	ORE93	1990	22.238	TRUE	yes	SRR3740305	PRJNA327615
ORE90Mad_a123B15	ORE94	1990	22.1428	TRUE	yes	SRR3740285	PRJNA327615
ORE90Mad_a123B17	ORE95	1990	49.515	TRUE	yes	SRR3740300	PRJNA327615
ORE90Mad_a123B18	ORE96	1990	45.3639	TRUE	yes	SRR3740299	PRJNA327615
ORE90Mad_a123B19	ORE97	1990	22.849	TRUE	yes	SRR3740306	PRJNA327615
ORE90Mad_a123B2	ORE98	1990	17.1633	TRUE	yes	SRR3740286	PRJNA327615
ORE90Mad_a123B20	ORE99	1990	22.591	TRUE	yes	SRR11026707	PRJNA596434
ORE90Mad_a123B21	ORE100	1990	25.2071	TRUE	yes	SRR3740283	PRJNA327615
ORE90Mad_a123B3	ORE101	1990	17.6563	TRUE	yes	SRR3740298	PRJNA327615
ORE90Mad_a123B4	ORE102	1990	22.2362	TRUE	yes	SRR11026700	PRJNA596434
ORE90Mad_a123B5	ORE103	1990	22.294	TRUE	yes	SRR3740292	PRJNA327615
ORE90Mad_a123B6	ORE104	1990	20.4387	TRUE	yes	SRR3740304	PRJNA327615
ORE90Mad_a123B7	ORE105	1990	24.0839	TRUE	yes	SRR3740291	PRJNA327615
ORE90Mad_a123B8	ORE106	1990	18.4199	TRUE	yes	SRR3740293	PRJNA327615
ORE90Mad_a123B9	ORE107	1990	25.2245	TRUE	yes	SRR11026699	PRJNA596434
ORE90Mad_a124A1	ORE108	1990	26.2295	TRUE	yes	SRR3740307	PRJNA327615
ORE90Mad_a124A10	ORE109	1990	20.4099	TRUE	yes	SRR3740289	PRJNA327615
ORE90Mad_a124A11	ORE110	1990	43.2917	TRUE	yes	SRR3740302	PRJNA327615
ORE90Mad_a124A2	ORE111	1990	15.5941	TRUE	yes	SRR3740294	PRJNA327615
ORE90Mad_a124A4	ORE112	1990	29.4786	TRUE	yes	SRR3740290	PRJNA327615
ORE90Mad_a124A5	ORE113	1990	18.5138	TRUE	yes	SRR3740287	PRJNA327615
ORE90Mad_a124A6	ORE114	1990	32.3949	TRUE	yes	SRR4907751	PRJNA327615
ORE90Mad_a124A7	ORE115	1990	21.7768	TRUE	yes	SRR3740288	PRJNA327615
ORE90Ste_a152A11	ORE116	1990	44.7823	TRUE	yes	SRR3740326	PRJNA327615
ORE90Ste_a152A13	ORE117	1990	20.584	TRUE	yes	SRR3740323	PRJNA327615
ORE90Ste_a152A14	ORE118	1990	29.9522	TRUE	yes	SRR4907756	PRJNA327615
ORE90Ste_a152A15	ORE119	1990	24.3883	TRUE	yes	SRR3740314	PRJNA327615
ORE90Ste_a152A16	ORE120	1990	32.9325	TRUE	yes	SRR3740332	PRJNA327615
ORE90Ste_a152A20	ORE121	1990	32.4378	TRUE	yes	SRR4907744	PRJNA327615
ORE90Ste_a152A6	ORE122	1990	26.1408	TRUE	yes	SRR3740312	PRJNA327615
ORE90Ste_a152A7	ORE123	1990	29.7242	TRUE	yes	SRR3740333	PRJNA327615
ORE90Ste_a152A8	ORE124	1990	35.4345	TRUE	yes	SRR11026698	PRJNA596434
ORE90Ste_a153B1	ORE125	1990	21.8974	TRUE	yes	SRR11026697	PRJNA596434
ORE90Ste_a153B10	ORE126	1990	24.1528	TRUE	yes	SRR3740321	PRJNA327615
ORE90Ste_a153B13	ORE127	1990	25.8115	TRUE	yes	SRR3740334	PRJNA327615
ORE90Ste_a153B15	ORE128	1990	21.4474	TRUE	yes	SRR3740313	PRJNA327615
ORE90Ste_a153B18	ORE129	1990	17.8784	TRUE	yes	SRR3740320	PRJNA327615
ORE90Ste_a153B19	ORE130	1990	22.9369	TRUE	yes	SRR3740329	PRJNA327615
ORE90Ste_a153B3	ORE131	1990	20.5467	TRUE	yes	SRR4907757	PRJNA327615
ORE90Ste_a153B4	ORE132	1990	19.5225	TRUE	yes	SRR3740315	PRJNA327615
ORE90Ste_a153B5	ORE133	1990	23.211	TRUE	yes	SRR3740316	PRJNA327615
ORE90Ste_a153B6	ORE134	1990	32.4237	TRUE	yes	SRR3740324	PRJNA327615
ORE90Ste_a153B9	ORE135	1990	24.7298	TRUE	yes	SRR3740309	PRJNA327615
ORE90Ste_a154A10	ORE136	1990	38.2263	TRUE	yes	SRR3740331	PRJNA327615
ORE90Ste_a154A11	ORE137	1990	32.9601	TRUE	yes	SRR4907755	PRJNA327615
ORE90Ste_a154A13	ORE138	1990	18.0449	TRUE	yes	SRR3740311	PRJNA327615
ORE90Ste_a154A15	ORE139	1990	20.9634	TRUE	yes	SRR3740322	PRJNA327615
ORE90Ste_a154A17	ORE140	1990	21.2363	TRUE	yes	SRR3740318	PRJNA327615
ORE90Ste_a154A19	ORE141	1990	20.7095	TRUE	yes	SRR3740317	PRJNA327615
ORE90Ste_a154A2	ORE142	1990	29.7951	TRUE	yes	SRR3740325	PRJNA327615
ORE90Ste_a154A3	ORE143	1990	22.8611	TRUE	yes	SRR3740328	PRJNA327615
ORE90Ste_a154A4	ORE144	1990	44.5914	TRUE	yes	SRR3740327	PRJNA327615
ORE90Ste_a154A7	ORE145	1990	19.3464	TRUE	yes	SRR3740310	PRJNA327615
ISR_Ar_11g	ISR92	1992	33.3561	TRUE	yes	SRR3740282	PRJNA327615
ISR_Ar_11i	ISR92	1992	15.9962	TRUE	yes	SRR3740269	PRJNA327615
ISR_Ar_12d	ISR92	1992	21.8103	TRUE	yes	SRR3740279	PRJNA327615
ISR_Ar_12e	ISR92	1992	20.372	TRUE	yes	SRR3740270	PRJNA327615
ISR_Ar_12f	ISR92	1992	45.9513	TRUE	yes	SRR3740276	PRJNA327615
ISR_Ar_15a	ISR92	1992	25.5471	TRUE	yes	SRR3740281	PRJNA327615
ISR_Ar_15c	ISR92	1992	42.5278	TRUE	yes	SRR11026695	PRJNA596434
ISR_Ar_16a	ISR92	1992	18.8272	TRUE	yes	SRR3740267	PRJNA327615
ISR_Ar_16h	ISR92	1992	51.6928	TRUE	yes	SRR3740271	PRJNA327615
ISR_Ar_17b	ISR92	1992	53.3096	TRUE	yes	SRR3740275	PRJNA327615
ISR_Ar_17d	ISR92	1992	52.092	TRUE	yes	SRR11026696	PRJNA596434
ISR_Ar_17e	ISR92	1992	24.8813	TRUE	yes	SRR3740264	PRJNA327615
ISR_Ar_17i	ISR92	1992	30.5572	TRUE	yes	SRR3740280	PRJNA327615
ISR_Ar_17r	ISR92	1992	37.1903	TRUE	yes	SRR3740272	PRJNA327615
ISR_Ar_18b	ISR92	1992	48.0577	TRUE	yes	SRR3740274	PRJNA327615
ISR_Ar_19e	ISR92	1992	34.1432	TRUE	yes	SRR4907767	PRJNA327615
ISR_Ar_1b	ISR92	1992	19.8439	TRUE	yes	SRR3740268	PRJNA327615
ISR_Ar_1c	ISR92	1992	15.1915	TRUE	yes	SRR11026694	PRJNA596434
ISR_Ar_1j	ISR92	1992	17.6626	TRUE	yes	SRR4907759	PRJNA327615
ISR_Ar_21a	ISR92	1992	37.3605	TRUE	yes	SRR3740278	PRJNA327615
ISR_Ar_22f	ISR92	1992	24.761	TRUE	yes	SRR3740265	PRJNA327615
ISR_Ar_2b	ISR92	1992	19.0533	TRUE	yes	SRR4907760	PRJNA327615
ISR_Ar_2c	ISR92	1992	18.012	TRUE	yes	SRR11026693	PRJNA596434
ISR_Ar_2f	ISR92	1992	42.1531	TRUE	yes	SRR3740277	PRJNA327615
ISR_Ar_4b	ISR92	1992	46.3244	TRUE	yes	SRR4907765	PRJNA327615
ISR_Ar_4e	ISR92	1992	23.7045	TRUE	yes	SRR11026706	PRJNA596434
ISR_Ar_4f	ISR92	1992	47.3226	TRUE	yes	SRR4907750	PRJNA327615
ISR_Ar_4g	ISR92	1992	17.8927	TRUE	yes	SRR4907749	PRJNA327615
ISR_Ar_5a	ISR92	1992	20.3445	TRUE	yes	SRR3740266	PRJNA327615
ISR_Ar_5g	ISR92	1992	31.0266	TRUE	yes	SRR4907763	PRJNA327615
ORE15Mad_A1	ORE15	2015	47.2595	TRUE	yes	SRR10728639	PRJNA596434
ORE15Mad_A2	ORE15	2015	44.4622	TRUE	yes	SRR10728638	PRJNA596434
ORE15Mad_A3	ORE15	2015	46.6288	TRUE	yes	SRR10728637	PRJNA596434
ORE15Mad_A4	ORE15	2015	46.4414	TRUE	yes	SRR10728636	PRJNA596434
ORE15Mad_A5	ORE15	2015	45.2128	TRUE	yes	SRR10728635	PRJNA596434
ORE15Mad_A6	ORE15	2015	44.8785	TRUE	yes	SRR10728634	PRJNA596434
ORE15Mad_A7	ORE15	2015	42.1541	TRUE	yes	SRR10728633	PRJNA596434
ORE15Mad_B1	ORE15	2015	44.7415	TRUE	yes	SRR10728632	PRJNA596434
ORE15Mad_B3	ORE15	2015	45.4898	TRUE	yes	SRR10728631	PRJNA596434
ORE15Mad_B4	ORE15	2015	38.4378	TRUE	yes	SRR10728630	PRJNA596434
ORE15Mad_B5	ORE15	2015	47.2365	TRUE	yes	SRR10728628	PRJNA596434
ORE15Mad_C1	ORE15	2015	44.5997	TRUE	yes	SRR10728627	PRJNA596434
ORE15Mad_C2	ORE15	2015	42.6271	TRUE	yes	SRR10728626	PRJNA596434
ORE15Mad_C3	ORE15	2015	44.3731	TRUE	yes	SRR10728625	PRJNA596434
ORE15Mad_C4	ORE15	2015	43.2483	TRUE	yes	SRR10728624	PRJNA596434
ORE15Mad_C5	ORE15	2015	36.9486	TRUE	yes	SRR10728623	PRJNA596434
ORE15Mad_C6	ORE15	2015	44.0801	TRUE	yes	SRR10728622	PRJNA596434
ORE15Mad_C7	ORE15	2015	47.0696	TRUE	yes	SRR10728621	PRJNA596434
ORE15Mad_D1	ORE15	2015	45.3714	TRUE	yes	SRR10728620	PRJNA596434
ORE15Mad_D2	ORE15	2015	55.2565	TRUE	yes	SRR10728619	PRJNA596434
ORE15Mad_D3	ORE15	2015	43.1425	TRUE	yes	SRR10728617	PRJNA596434
ORE15Mad_D4	ORE15	2015	43.3344	TRUE	yes	SRR10728616	PRJNA596434
ORE15Mad_D5	ORE15	2015	37.5732	TRUE	yes	SRR10728615	PRJNA596434
ORE15Mad_D6	ORE15	2015	38.2367	TRUE	yes	SRR10728614	PRJNA596434
ORE15Mad_E1	ORE15	2015	39.2118	TRUE	yes	SRR10728613	PRJNA596434
ORE15Mad_E2	ORE15	2015	35.7575	TRUE	yes	SRR10728612	PRJNA596434
ORE15Mad_E3	ORE15	2015	44.2062	TRUE	yes	SRR10728611	PRJNA596434
ORE15Mad_E4	ORE15	2015	44.2326	TRUE	yes	SRR10728610	PRJNA596434
ORE15Mad_E5	ORE15	2015	53.7697	TRUE	yes	SRR10728609	PRJNA596434
ORE15Mad_E6	ORE15	2015	43.5643	TRUE	yes	SRR10728608	PRJNA596434
ORE15Mad_E7	ORE15	2015	41.769	TRUE	yes	SRR10728606	PRJNA596434
ORE15Mad_F1	ORE15	2015	38.2419	TRUE	yes	SRR10728605	PRJNA596434
ORE15Mad_F2	ORE15	2015	44.1432	TRUE	yes	SRR10728604	PRJNA596434
ORE15Mad_F3	ORE15	2015	43.437	TRUE	yes	SRR10728603	PRJNA596434
ORE15Mad_F4	ORE15	2015	41.8096	TRUE	yes	SRR10728602	PRJNA596434
ORE15Mad_F5	ORE15	2015	39.8919	TRUE	yes	SRR10728601	PRJNA596434
ORE15Mad_F6	ORE15	2015	44.0936	TRUE	yes	SRR10728600	PRJNA596434
ORE15Mad_G1	ORE15	2015	45.9041	TRUE	yes	SRR10728599	PRJNA596434
ORE15Mad_G2	ORE15	2015	36.8819	TRUE	yes	SRR10728598	PRJNA596434
ORE15Mad_G3	ORE15	2015	40.4696	TRUE	yes	SRR10728597	PRJNA596434
ORE15Mad_G4	ORE15	2015	38.1655	TRUE	yes	SRR10728595	PRJNA596434
ORE15Mad_G5	ORE15	2015	42.2248	TRUE	yes	SRR10728594	PRJNA596434
ORE15Mad_H1	ORE15	2015	44.9555	TRUE	yes	SRR10728593	PRJNA596434
ORE15Mad_H2	ORE15	2015	42.297	TRUE	yes	SRR10728592	PRJNA596434
ORE15Mad_H3	ORE15	2015	37.3009	TRUE	yes	SRR10728591	PRJNA596434
ORE15Mad_H4	ORE15	2015	39.0522	TRUE	yes	SRR10728590	PRJNA596434
ORE15Mad_H7	ORE15	2015	38.5696	TRUE	yes	SRR10728589	PRJNA596434
ORE15Ste_A1	ORE15	2015	37.8769	TRUE	yes	SRR10728859	PRJNA596434
ORE15Ste_A10	ORE15	2015	26.6323	TRUE	yes	SRR10728596	PRJNA596434
ORE15Ste_A11	ORE15	2015	41.4521	TRUE	yes	SRR10728857	PRJNA596434
ORE15Ste_A12	ORE15	2015	38.7224	TRUE	yes	SRR10728846	PRJNA596434
ORE15Ste_A13	ORE15	2015	42.7424	TRUE	yes	SRR10728835	PRJNA596434
ORE15Ste_A14	ORE15	2015	34.5849	TRUE	yes	SRR10728824	PRJNA596434
ORE15Ste_A15	ORE15	2015	37.386	TRUE	yes	SRR10728813	PRJNA596434
ORE15Ste_A16	ORE15	2015	41.9958	TRUE	yes	SRR10728802	PRJNA596434
ORE15Ste_A17	ORE15	2015	41.4068	TRUE	yes	SRR10728791	PRJNA596434
ORE15Ste_A18	ORE15	2015	40.5666	TRUE	yes	SRR10728780	PRJNA596434
ORE15Ste_A19	ORE15	2015	46.9067	TRUE	yes	SRR10728769	PRJNA596434
ORE15Ste_A2	ORE15	2015	57.076	TRUE	yes	SRR10728858	PRJNA596434
ORE15Ste_A20	ORE15	2015	46.9937	TRUE	yes	SRR10728758	PRJNA596434
ORE15Ste_A21	ORE15	2015	43.4896	TRUE	yes	SRR10728746	PRJNA596434
ORE15Ste_A22	ORE15	2015	42.9902	TRUE	yes	SRR10728735	PRJNA596434
ORE15Ste_A23	ORE15	2015	43.6189	TRUE	yes	SRR10728724	PRJNA596434
ORE15Ste_A24	ORE15	2015	46.3052	TRUE	yes	SRR10728713	PRJNA596434
ORE15Ste_A25	ORE15	2015	46.8727	TRUE	yes	SRR10728702	PRJNA596434
ORE15Ste_A26	ORE15	2015	39.821	TRUE	yes	SRR10728691	PRJNA596434
ORE15Ste_A27	ORE15	2015	48.7632	TRUE	yes	SRR10728680	PRJNA596434
ORE15Ste_A3	ORE15	2015	35.8231	TRUE	yes	SRR10728747	PRJNA596434
ORE15Ste_A4	ORE15	2015	40.6254	TRUE	yes	SRR10728662	PRJNA596434
ORE15Ste_A5	ORE15	2015	45.2961	TRUE	yes	SRR10728651	PRJNA596434
ORE15Ste_A6	ORE15	2015	37.7815	TRUE	yes	SRR10728640	PRJNA596434
ORE15Ste_A7	ORE15	2015	40.9012	TRUE	yes	SRR10728629	PRJNA596434
ORE15Ste_A8	ORE15	2015	38.9857	TRUE	yes	SRR10728618	PRJNA596434
ORE15Ste_A9	ORE15	2015	39.2347	TRUE	yes	SRR10728607	PRJNA596434
ORE15Ste_B1	ORE15	2015	38.3218	TRUE	yes	SRR10728669	PRJNA596434
ORE15Ste_B10	ORE15	2015	42.0957	TRUE	yes	SRR10728655	PRJNA596434
ORE15Ste_B11	ORE15	2015	39.2257	TRUE	yes	SRR10728654	PRJNA596434
ORE15Ste_B12	ORE15	2015	40.7054	TRUE	yes	SRR10728653	PRJNA596434
ORE15Ste_B14	ORE15	2015	44.6539	TRUE	yes	SRR10728652	PRJNA596434
ORE15Ste_B15	ORE15	2015	38.2763	TRUE	yes	SRR10728650	PRJNA596434
ORE15Ste_B16	ORE15	2015	35.8752	TRUE	yes	SRR10728649	PRJNA596434
ORE15Ste_B17	ORE15	2015	40.9078	TRUE	yes	SRR10728648	PRJNA596434
ORE15Ste_B18	ORE15	2015	35.4385	TRUE	yes	SRR10728647	PRJNA596434
ORE15Ste_B19	ORE15	2015	42.4769	TRUE	yes	SRR10728646	PRJNA596434
ORE15Ste_B2	ORE15	2015	40.3156	TRUE	yes	SRR10728664	PRJNA596434
ORE15Ste_B20	ORE15	2015	41.9748	TRUE	yes	SRR10728645	PRJNA596434
ORE15Ste_B21	ORE15	2015	39.823	TRUE	yes	SRR10728644	PRJNA596434
ORE15Ste_B22	ORE15	2015	40.9857	TRUE	yes	SRR10728643	PRJNA596434
ORE15Ste_B23	ORE15	2015	48.4716	TRUE	yes	SRR10728642	PRJNA596434
ORE15Ste_B24	ORE15	2015	39.0985	TRUE	yes	SRR10728641	PRJNA596434
ORE15Ste_B3	ORE15	2015	38.2041	TRUE	yes	SRR10728663	PRJNA596434
ORE15Ste_B4	ORE15	2015	41.1829	TRUE	yes	SRR10728661	PRJNA596434
ORE15Ste_B5	ORE15	2015	42.086	TRUE	yes	SRR10728660	PRJNA596434
ORE15Ste_B6	ORE15	2015	42.5364	TRUE	yes	SRR10728659	PRJNA596434
ORE15Ste_B7	ORE15	2015	6.88369	FALSE	no	SRR10728658	PRJNA596434
ORE15Ste_B8	ORE15	2015	39.2107	TRUE	yes	SRR10728657	PRJNA596434
ORE15Ste_B9	ORE15	2015	36.9675	TRUE	yes	SRR10728656	PRJNA596434
CH16_1A11	CH16	2016	33.6678	TRUE	yes	SRR10728587	PRJNA596434
CH16_1A27	CH16	2016	64.2279	TRUE	yes	SRR10728586	PRJNA596434
CH16_1A57	CH16	2016	19.4545	TRUE	yes	SRR10728856	PRJNA596434
CH16_1B31	CH16	2016	16.7216	TRUE	yes	SRR10728855	PRJNA596434
CH16_1B73	CH16	2016	24.6322	TRUE	yes	SRR10728854	PRJNA596434
CH16_1B8	CH16	2016	32.2632	TRUE	yes	SRR10728853	PRJNA596434
CH16_1C12	CH16	2016	37.3258	TRUE	yes	SRR10728852	PRJNA596434
CH16_1C52	CH16	2016	24.157	TRUE	yes	SRR10728850	PRJNA596434
CH16_1C65	CH16	2016	11.4734	FALSE	no	SRR10728849	PRJNA596434
CH16_1D1	CH16	2016	15.6042	TRUE	yes	SRR10728848	PRJNA596434
CH16_1D23	CH16	2016	8.76463	FALSE	no	SRR10728845	PRJNA596434
CH16_1E70	CH16	2016	1.5504	FALSE	no	SRR11026705	PRJNA596434
CH16_1H32	CH16	2016	36.1214	TRUE	yes	SRR10728831	PRJNA596434
CH16_1I3	CH16	2016	15.7621	TRUE	yes	SRR10728828	PRJNA596434
CH16_1K29	CH16	2016	14.1548	FALSE	no	SRR10728826	PRJNA596434
CH16_3C19	CH16	2016	12.7503	FALSE	no	SRR10728738	PRJNA596434
CH16_3D1	CH16	2016	12.9072	FALSE	no	SRR10728733	PRJNA596434
CH16_3D10	CH16	2016	15.187	TRUE	yes	SRR10728732	PRJNA596434
CH16_3D6	CH16	2016	9.40366	FALSE	no	SRR10728731	PRJNA596434
CH16_3D7	CH16	2016	24.0237	TRUE	yes	SRR10728730	PRJNA596434
CH16_3E23	CH16	2016	17.4752	TRUE	yes	SRR10728729	PRJNA596434
CH16_3E45	CH16	2016	56.6499	TRUE	yes	SRR10728727	PRJNA596434
CH16_3E9	CH16	2016	26.6005	TRUE	yes	SRR10728726	PRJNA596434
CH16_3F2	CH16	2016	30.352	TRUE	yes	SRR10728725	PRJNA596434
CH16_3F4	CH16	2016	30.5561	TRUE	yes	SRR10728723	PRJNA596434
CH16_3F9	CH16	2016	27.4596	TRUE	yes	SRR10728721	PRJNA596434
CH16_3G26	CH16	2016	22.1207	TRUE	yes	SRR10728720	PRJNA596434
CH16_3G34	CH16	2016	5.16035	FALSE	no	SRR10728719	PRJNA596434
CH16_3G6	CH16	2016	19.3392	TRUE	yes	SRR10728717	PRJNA596434
CH16_3G46	CH16	2016	21.8307	TRUE	yes	SRR10728720	PRJNA596434
CH16_3I14	CH16	2016	9.2623	FALSE	no	SRR10728711	PRJNA596434
CH16_3I23	CH16	2016	18.796	TRUE	yes	SRR10728710	PRJNA596434
CH16_3K1	CH17	2017	16.0347	TRUE	yes	SRR10728708	PRJNA596434
CH16_3M19	CH16	2016	30.6355	TRUE	yes	SRR10728703	PRJNA596434
CH16_3M3	CH16	2016	17.8562	TRUE	yes	SRR10728700	PRJNA596434
CH16_3M36	CH16	2016	19.4488	TRUE	yes	SRR10728699	PRJNA596434
CH16_3N48	CH16	2016	21.0958	TRUE	yes	SRR10728696	PRJNA596434
CH16_3N8	CH16	2016	15.4155	TRUE	yes	SRR10728695	PRJNA596434
CH16_3O21	CH16	2016	41.5884	TRUE	yes	SRR10728694	PRJNA596434
CH16_3O24	CH16	2016	25.2907	TRUE	yes	SRR10728693	PRJNA596434
CH16_3O9	CH16	2016	32.8896	TRUE	yes	SRR10728692	PRJNA596434
CH16_3P15	CH16	2016	15.2991	TRUE	yes	SRR10728690	PRJNA596434
CH16_3Q36	CH16	2016	18.7306	TRUE	yes	SRR10728686	PRJNA596434
CH16_3P39	CH16	2016	31.9572	TRUE	yes	SRR10728688	PRJNA596434
CH16_3Q9	CH16	2016	27.0197	TRUE	yes	SRR10728685	PRJNA596434
CH16_3R1	CH16	2016	15.9293	TRUE	yes	SRR10728684	PRJNA596434
CH16_3T31	CH16	2016	19.847	TRUE	yes	SRR10728677	PRJNA596434
CH16_3T39	CH16	2016	14.2058	FALSE	no	SRR10728676	PRJNA596434
CH16_3U42	CH16	2016	20.9606	TRUE	yes	SRR10728674	PRJNA596434
CH16_3U55	CH16	2016	26.141	TRUE	yes	SRR10728673	PRJNA596434
CH16_3V27	CH16	2016	17.6926	TRUE	yes	SRR10728671	PRJNA596434
CH16_3W21	CH16	2016	18.048	TRUE	yes	SRR10728667	PRJNA596434
CH99_15	CH99	1999	42.514	TRUE	yes	SRR11026704	PRJNA596434
CH99_28	CH99	1999	42.0133	TRUE	yes	SRR11026703	PRJNA596434
CH99_3A1	CH99	1999	19.9302	TRUE	yes	SRR3740349	PRJNA327615
CH99_3A10	CH99	1999	21.9704	TRUE	yes	SRR4907761	PRJNA327615
CH99_3A2	CH99	1999	21.4912	TRUE	yes	SRR3740338	PRJNA327615
CH99_3A4	CH99	1999	22.2021	TRUE	yes	SRR3740339	PRJNA327615
CH99_3A5	CH99	1999	28.5322	TRUE	yes	SRR3740340	PRJNA327615
CH99_3A6	CH99	1999	52.1799	TRUE	yes	SRR3740344	PRJNA327615
CH99_3A8	CH99	1999	27.1725	TRUE	yes	NA	NA
CH99_3A9	CH99	1999	38.9465	TRUE	yes	SRR4907747	PRJNA327615
CH99_3B2	CH99	1999	45.4324	TRUE	yes	SRR3740347	PRJNA327615
CH99_3B4	CH99	1999	57.0136	TRUE	yes	SRR3740345	PRJNA327615
CH99_3C7	CH99	1999	23.1769	TRUE	yes	SRR3740342	PRJNA327615
CH99_3D3	CH99	1999	27.1151	TRUE	yes	SRR3740335	PRJNA327615
CH99_3D5	CH99	1999	22.341	TRUE	yes	SRR3740337	PRJNA327615
CH99_3D8	CH99	1999	38.5918	TRUE	yes	SRR4907752	PRJNA327615
CH99_3F1	CH99	1999	37.4051	TRUE	yes	SRR3740346	PRJNA327615
CH99_3F2	CH99	1999	25.5006	TRUE	yes	SRR3740350	PRJNA327615
CH99_3F3	CH99	1999	21.833	TRUE	yes	SRR3740343	PRJNA327615
CH99_3F4	CH99	1999	18.327	TRUE	yes	SRR4907746	PRJNA327615
CH99_3G2	CH99	1999	34.2915	TRUE	yes	SRR4907758	PRJNA327615
CH99_3G3	CH99	1999	27.2341	TRUE	yes	SRR4907764	PRJNA327615
CH99_3G6	CH99	1999	29.9729	TRUE	yes	SRR3740348	PRJNA327615
CH99_3H1	CH99	1999	25.1592	TRUE	yes	SRR3740336	PRJNA327615
CH99_3H3	CH99	1999	35.606	TRUE	yes	SRR3740252	PRJNA327615
CH99_3H4	CH99	1999	45.6442	TRUE	yes	SRR3740351	PRJNA327615
CH99_SW39	CH99	1999	36.0348	TRUE	yes	SRR11026702	PRJNA596434
CH99_SW5	CH99	1999	31.5246	TRUE	yes	SRR11026701	PRJNA596434
CH99_3B8	CH99	1999	23.291	TRUE	yes	SRR643899	PRJNA178194
CH99_3C4	CH99	1999	21.6599	TRUE	yes	SRR643900	PRJNA178194
CH99_3D1	CH99	1999	20.7862	TRUE	yes	SRR643901	PRJNA178194
CH99_3D7	CH99	1999	22.203	TRUE	yes	SRR643902	PRJNA178194
CH99_3F5	CH99	1999	22.4718	TRUE	yes	SRR643903	PRJNA178194
AUS01_1A4	AUS01	2001	23.6295	TRUE	yes	SRR3740341	PRJNA327615
AUS01_1A5	AUS01	2001	20.6074	TRUE	yes	SRR3740262	PRJNA327615
AUS01_1A6	AUS01	2001	25.4628	TRUE	yes	SRR3740263	PRJNA327615
AUS01_1A9	AUS01	2001	17.4317	TRUE	yes	SRR3740256	PRJNA327615
AUS01_1B1	AUS01	2001	27.0911	TRUE	yes	SRR4907745	PRJNA327615
AUS01_1B2	AUS01	2001	18.3678	TRUE	yes	SRR3740319	PRJNA327615
AUS01_1B7	AUS01	2001	34.5057	TRUE	yes	SRR3740250	PRJNA327615
AUS01_1B8	AUS01	2001	31.8375	TRUE	yes	SRR3740253	PRJNA327615
AUS01_1C1	AUS01	2001	33.0601	TRUE	yes	SRR4907766	PRJNA327615
AUS01_1C2	AUS01	2001	19.2449	TRUE	yes	SRR3740308	PRJNA327615
AUS01_1C3	AUS01	2001	47.8651	TRUE	yes	SRR4907762	PRJNA327615
AUS01_1C6	AUS01	2001	22.6504	TRUE	yes	SRR4907754	PRJNA327615
AUS01_1C8	AUS01	2001	21.9646	TRUE	yes	SRR3740284	PRJNA327615
AUS01_1D4	AUS01	2001	16.4305	TRUE	yes	SRR3740255	PRJNA327615
AUS01_1D5	AUS01	2001	21.1323	TRUE	yes	SRR3740259	PRJNA327615
AUS01_1D8	AUS01	2001	29.7981	TRUE	yes	SRR3740260	PRJNA327615
AUS01_1E1	AUS01	2001	23.5089	TRUE	yes	SRR3740258	PRJNA327615
AUS01_1E4	AUS01	2001	16.9282	TRUE	yes	SRR3740249	PRJNA327615
AUS01_1E5	AUS01	2001	17.4017	TRUE	yes	SRR3740273	PRJNA327615
AUS01_1F2	AUS01	2001	19.7957	TRUE	yes	SRR3740330	PRJNA327615
AUS01_1F3	AUS01	2001	26.9632	TRUE	yes	SRR4907753	PRJNA327615
AUS01_1F8	AUS01	2001	29.1998	TRUE	yes	SRR3740261	PRJNA327615
AUS01_1G2	AUS01	2001	33.8509	TRUE	yes	SRR4907748	PRJNA327615
AUS01_1G5	AUS01	2001	23.5874	TRUE	yes	SRR3740251	PRJNA327615
AUS01_1H2	AUS01	2001	20.0409	TRUE	yes	SRR3740295	PRJNA327615
AUS01_1H6	AUS01	2001	19.2235	TRUE	yes	SRR3740254	PRJNA327615
AUS01_1H8	AUS01	2001	25.5487	TRUE	yes	SRR3740257	PRJNA327615
