## Supplementary material for "A population-level invasion by transposable elements triggers genome expansion in a fungal pathogen": F6-Suppl2

### Sheet: Sheet1
Population1	Population2	test_statistic	p_value
AUS01	CH16	0.4	0.201897
AUS01	CH99	0.3	0.40657
AUS01	ISR92	0.188889	0.713187
AUS01	ORE15	0.5	0.082085
AUS01	ORE90	0.2	0.67032
CH16	AUS01	0.1	0.904837
CH16	CH99	0.1	0.904837
CH16	ISR92	0.1	0.909612
CH16	ORE15	0.2	0.67032
CH16	ORE90	0.1	0.904837
CH99	AUS01	0.1	0.904837
CH99	CH16	0.3	0.40657
CH99	ISR92	0.188889	0.713187
CH99	ORE15	0.4	0.201897
CH99	ORE90	0.1	0.904837
ISR92	AUS01	0.388889	0.238652
ISR92	CH16	0.477778	0.115029
ISR92	CH99	0.488889	0.1039
ISR92	ORE15	0.588889	0.0374264
ISR92	ORE90	0.377778	0.25871
ORE15	AUS01	0.1	0.904837
ORE15	CH16	0.2	0.67032
ORE15	CH99	0.1	0.904837
ORE15	ISR92	0.1	0.909612
ORE15	ORE90	0.1	0.904837
ORE90	AUS01	0.2	0.67032
ORE90	CH16	0.3	0.489652
